# High-Throughput Mechanomic Screening Reveals Novel Regulators of Single-Cell Mechanics

**DOI:** 10.1101/2025.03.16.643502

**Authors:** Laura Strampe, Katarzyna Plak, Christine Schweitzer, Cornelia Liebers, Paul Müller, Marta Urbanska, Martin Kräter, Buzz Baum, Jona Kayser, Jochen Guck

## Abstract

The mechanical properties of cells are dynamic, allowing them to adjust to different needs in different biological contexts. In recent years, advanced biophysical techniques have enabled the rapid, high-throughput assessment of single-cell mechanics, providing new insights into the regulation of the mechanical cell phenotype. However, the molecular mechanisms by which cells maintain and regulate their mechanical properties remain poorly understood. Here, we present a genome-scale RNA interference (RNAi) screen investigating the roles of kinase and phosphatase genes in regulating single-cell mechanics using Real-Time Fluorescence and Deformability Cytometry (RT-FDC). Our screen identified 80 known and novel mechanical regulators across diverse cellular functions from 214 targeted genes, leveraging RT-FDC’s unique capabilities for comprehensive, high-throughput mechanical phenotyping with single-cell and cell cycle resolution. These findings refine our understanding of how signaling pathways coordinate structural determinants of cell mechanical phenotypes and provide a starting point for uncovering new molecular targets involved in biomechanical regulation across diverse biological systems.

**SIGNIFICANCE:** Cell mechanical properties are tightly regulated and play pivotal roles in processes ranging from tissue morphogenesis to disease progression. Despite their importance, the genetic regulation of single-cell mechanics remains largely unexplored. This study represents one of only a few large-scale mechanomic investigations conducted to date. It is the first study to leverage RT-FDC’s unique capability for high-throughput mechanical phenotyping with single-cell and cell cycle resolution to detect gene impacts that may be overlooked in lower-throughput or population-level studies. The mechanical genes identified here provide valuable data points for understanding how cells control their mechanical state and serve as a foundation for future studies exploring the molecular basis of biomechanical regulation.
