## Supplemental Table S1 for "High-Throughput Mechanomic Screening Reveals Novel Regulators of Single-Cell Mechanics"

### Sheet: Sheet1
Gene symbol	FlyBase ID	RNAi identifier	Kinase/Phosphatase group	Sample ID
aay	FBgn0023129	BKN60031	phos2	A2
aay	FBgn0023129	BKN60546	phos2	Q5
Abl	FBgn0000017	BKN50317	kin	6A
Abl	FBgn0000017	BKN50026	kin	1C
acj6	FBgn0000028	BKN60595	phos2	R3
acj6	FBgn0000028	BKN60539	phos2	F1
Ack	FBgn0028484	BKN50992	kin	6H
Ack	FBgn0028484	BKN50150	kin	1F
Akt	FBgn0010379	BKN50987	kin	6G
Akt	FBgn0010379	BKN50056	kin	1A
Alk	FBgn0040505	BKN50629	kin	P8
Alk	FBgn0040505	BKN50249	kin	C3
Alp13	FBgn0037786	BKN60462	phos1	K7
Alp13	FBgn0037786	BKN60643	phos1	Z1
alph	FBgn0086361	BKN60351	phos1	R1
alph	FBgn0086361	BKN60069	phos1	B8
angel	FBgn0016762	BKN60367	phos2	O7
angel	FBgn0016762	BKN60302	phos2	D3
Ask1	FBgn0014006	BKN50343	kin	N6
Ask1	FBgn0014006	BKN50078	kin	A4
aurA	FBgn0000147	BKN51123	kin	T3
aurA	FBgn0000147	BKN51001	kin	G6
aurB	FBgn0024227	BKN51330	kin	V3
aurB	FBgn0024227	BKN51031	kin	H2
bif	FBgn0014133	BKN60555	phos1	W4
bif	FBgn0014133	BKN60338	phos1	I2
bsd	FBgn0027504	BKN50149	kin	N3
bsd	FBgn0027504	BKN50113	kin	A8
bsk	FBgn0000229	BKN50027	kin	A2
bsk	FBgn0000229	BKN50214	kin	N4
Btk	FBgn0003502	BKN50801	kin	Q5
Btk	FBgn0003502	BKN50302	kin	C4
btl	FBgn0285896	BKN50651	kin	3B
btl	FBgn0285896	BKN51043	kin	S6
CaMKI	FBgn0016126	BKN50232	kin	C2
CaMKI	FBgn0016126	BKN51100	kin	S8
CaMKII	FBgn0264607	BKN50783	kin	3D
CaMKII	FBgn0264607	BKN50918	kin	R5
CanA1	FBgn0010015	BKN60439	phos1	T2
CanA1	FBgn0010015	BKN60030	phos1	A8
CanA-14F	FBgn0267912	BKN60544	phos1	L7
CanA-14F	FBgn0267912	BKN60547	phos1	W1
CanB	FBgn0010014	BKN60230	phos1	P2
CanB	FBgn0010014	BKN60029	phos1	A7
CanB2	FBgn0015614	BKN60628	phos1	M3
CanB2	FBgn0015614	BKN60597	phos1	X2
Cdc14	FBgn0031952	BKN60413	phos1	S2
Cdc14	FBgn0031952	BKN60054	phos1	B4
Cdk12	FBgn0037093	BKN50755	kin	Q3
Cdk12	FBgn0037093	BKN50514	kin	E3
Cep97	FBgn0031575	BKN60226	phos1	O8
Cep97	FBgn0031575	BKN60130	phos1	E4
CG10089	FBgn0036369	BKN60503	phos1	U6
CG10089	FBgn0036369	BKN60502	phos1	L2
CG10376	FBgn0032702	BKN60117	phos1	D6
CG10376	FBgn0032702	BKN60526	phos1	V5
CG10417	FBgn0033021	BKN60605	phos1	X4
CG10417	FBgn0033021	BKN60071	phos1	C1
CG11425	FBgn0037167	BKN60207	phos2	C7
CG11425	FBgn0037167	BKN60450	phos2	P5
CG11426	FBgn0037166	BKN60042	phos2	A7
CG11426	FBgn0037166	BKN60235	phos2	N8
CG11437	FBgn0037165	BKN60617	phos2	R5
CG11437	FBgn0037165	BKN60231	phos2	D1
CG11438	FBgn0037164	BKN60047	phos2	B1
CG11438	FBgn0037164	BKN60062	phos2	N1
CG11597	FBgn0036212	BKN60398	phos1	R7
CG11597	FBgn0036212	BKN60333	phos1	I1
CG12078	FBgn0035426	BKN60658	phos1	Z4
CG12078	FBgn0035426	BKN60143	phos1	F2
CG12746	FBgn0037341	BKN60598	phos2	R4
CG12746	FBgn0037341	BKN60518	phos2	E7
CG13197	FBgn0062449	BKN60112	phos1	D2
CG13197	FBgn0062449	BKN60452	phos1	T5
CG13311	FBgn0035929	BKN60618	phos2	F3
CG13311	FBgn0035929	BKN60641	phos2	R8
CG14297	FBgn0038655	BKN60076	phos1	C4
CG14297	FBgn0038655	BKN60525	phos1	V4
CG14411	FBgn0030582	BKN60339	phos2	D8
CG14411	FBgn0030582	BKN60464	phos2	P7
CG15528	FBgn0039742	BKN60509	phos1	L3
CG15528	FBgn0039742	BKN60510	phos1	U7
CG1637	FBgn0030245	BKN60647	phos2	S2
CG1637	FBgn0030245	BKN60211	phos2	C8
CG17028	FBgn0036552	BKN60023	phos2	A1
CG17028	FBgn0036552	BKN60163	phos2	N5
CG17029	FBgn0036551	BKN60067	phos2	B6
CG17029	FBgn0036551	BKN60590	phos2	R1
CG17124	FBgn0032297	BKN60455	phos1	T7
CG17124	FBgn0032297	BKN60419	phos1	J8
CG17528	FBgn0261387	BKN51034	kin	S5
CG17528	FBgn0261387	BKN50114	kin	1E
CG17598	FBgn0031194	BKN60248	phos1	G6
CG17598	FBgn0031194	BKN60412	phos1	S1
CG17698	FBgn0040056	BKN51310	kin	U7
CG17698	FBgn0040056	BKN51126	kin	H7
CG17746	FBgn0035425	BKN60335	phos1	Q7
CG17746	FBgn0035425	BKN60142	phos1	F1
CG2104	FBgn0037365	BKN60447	phos1	K6
CG2104	FBgn0037365	BKN60558	phos1	W6
CG31717	FBgn0051717	BKN60645	phos2	S1
CG31717	FBgn0051717	BKN60359	phos2	E2
CG31759	FBgn0051759	BKN60513	phos2	E6
CG31759	FBgn0051759	BKN60556	phos2	Q6
CG32568	FBgn0052568	BKN60527	phos1	V6
CG32568	FBgn0052568	BKN60364	phos1	J2
CG32812	FBgn0025642	BKN60328	phos1	H7
CG32812	FBgn0025642	BKN60655	phos1	Z3
CG3632	FBgn0030735	BKN60269	phos1	H1
CG3632	FBgn0030735	BKN60418	phos1	S5
CG42271	FBgn0259166	BKN60532	phos2	E8
CG42271	FBgn0259166	BKN60561	phos2	Q8
CG42327	FBgn0259227	BKN60022	phos1	A3
CG42327	FBgn0259227	BKN60619	phos1	Y1
CG4733	FBgn0038744	BKN60631	phos2	F4
CG4733	FBgn0038744	BKN60652	phos2	S3
CG5026	FBgn0035945	BKN60629	phos2	R6
CG5026	FBgn0035945	BKN60058	phos2	B4
CG6380	FBgn0032632	BKN60446	phos1	K5
CG6380	FBgn0032632	BKN60640	phos1	Y8
CG6805	FBgn0034179	BKN60554	phos2	F2
CG6805	FBgn0034179	BKN60632	phos2	R7
CG7115	FBgn0027515	BKN60038	phos1	N2
CG7115	FBgn0027515	BKN60033	phos1	B1
CG7378	FBgn0030976	BKN60326	phos1	H6
CG7378	FBgn0030976	BKN60454	phos1	T6
CG7766	FBgn0030087	BKN51206	kin	T7
CG7766	FBgn0030087	BKN51019	kin	H1
CG8128	FBgn0030668	BKN60428	phos1	S7
CG8128	FBgn0030668	BKN60354	phos1	I8
CG8475	FBgn0031995	BKN50993	kin	R8
CG8475	FBgn0031995	BKN50508	kin	E2
CG8509	FBgn0030696	BKN60050	phos1	B2
CG8509	FBgn0030696	BKN60258	phos1	P6
CG8584	FBgn0033322	BKN60521	phos1	V3
CG8584	FBgn0033322	BKN60357	phos1	J1
CG9389	FBgn0037064	BKN60437	phos2	E4
CG9389	FBgn0037064	BKN60560	phos2	Q7
CG9391	FBgn0037063	BKN60040	phos2	A6
CG9391	FBgn0037063	BKN60237	phos2	O1
CG9541	FBgn0032083	BKN51113	kin	3G
CG9541	FBgn0032083	BKN51323	kin	7D
CG9784	FBgn0030761	BKN60256	phos2	O2
CG9784	FBgn0030761	BKN60051	phos2	B2
Cib2	FBgn0034558	BKN60592	phos1	X1
Cib2	FBgn0034558	BKN60261	phos1	G8
Csk	FBgn0262081	BKN50245	kin	1H
Csk	FBgn0262081	BKN50796	kin	Q4
csw	FBgn0000382	BKN60026	phos1	A4
csw	FBgn0000382	BKN60603	phos1	X3
Ctdnep1	FBgn0029067	BKN60018	phos1	A1
Ctdnep1	FBgn0029067	BKN60128	phos1	N6
dome	FBgn0043903	BKN60227	phos1	P1
dome	FBgn0043903	BKN60078	phos1	C5
Dsor1	FBgn0010269	BKN50832	kin	R1
Dsor1	FBgn0010269	BKN50551	kin	E5
EDTP	FBgn0027506	BKN60154	phos1	O2
EDTP	FBgn0027506	BKN60126	phos1	E1
Erk7	FBgn0052703	BKN51279	kin	U3
Erk7	FBgn0052703	BKN50165	kin	B7
eya	FBgn0000320	BKN60358	phos2	O6
eya	FBgn0000320	BKN60164	phos2	C4
Fak	FBgn0020440	BKN50345	kin	O1
Fak	FBgn0020440	BKN50124	kin	B1
flw	FBgn0000711	BKN60497	phos1	U3
flw	FBgn0000711	BKN60429	phos1	K3
fzo	FBgn0011596	BKN60212	phos2	N7
fzo	FBgn0011596	BKN60177	phos2	C5
Gbs-70E	FBgn0036428	BKN60559	phos1	W7
Gbs-70E	FBgn0036428	BKN60074	phos1	C2
Gbs-76A	FBgn0036862	BKN60134	phos1	E5
Gbs-76A	FBgn0036862	BKN60318	phos1	Q3
GckIII	FBgn0266465	BKN50427	kin	2E
GckIII	FBgn0266465	BKN50880	kin	R3
gek	FBgn0023081	BKN50748	kin	6D
gek	FBgn0023081	BKN50461	kin	2H
Gp150	FBgn0013272	BKN60122	phos1	D8
Gp150	FBgn0013272	BKN60458	phos1	T8
Hacd1	FBgn0032394	BKN60594	phos2	R2
Hacd1	FBgn0032394	BKN60306	phos2	D4
Hacd2	FBgn0032524	BKN60461	phos2	P6
Hacd2	FBgn0032524	BKN60334	phos2	D7
hep	FBgn0010303	BKN51003	kin	S2
hep	FBgn0010303	BKN51196	kin	T5
hep	FBgn0010303	BKN51002	kin	G7
hep	FBgn0010303	BKN51194	kin	H8
HINT1	FBgn0031459	BKN60355	phos2	E1
HINT1	FBgn0031459	BKN60657	phos2	S4
hop	FBgn0004864	BKN50850	kin	6F
hop	FBgn0004864	BKN50818	kin	3E
hppy	FBgn0263395	BKN50511	kin	3A
hppy	FBgn0263395	BKN51087	kin	S7
htl	FBgn0010389	BKN50652	kin	3C
htl	FBgn0010389	BKN51082	kin	7A
IA-2	FBgn0031294	BKN60052	phos1	B3
IA-2	FBgn0031294	BKN60225	phos1	O7
ics	FBgn0028546	BKN50449	kin	D6
ics	FBgn0028546	BKN51311	kin	V1
INPP5E	FBgn0036273	BKN60171	phos2	N6
INPP5E	FBgn0036273	BKN60059	phos2	B5
IP3K2	FBgn0283680	BKN50878	kin	R2
IP3K2	FBgn0283680	BKN50275	kin	2A
I-t	FBgn0025821	BKN60245	phos1	G4
I-t	FBgn0025821	BKN60549	phos1	W2
kek1	FBgn0015399	BKN50654	kin	6C
kek1	FBgn0015399	BKN50064	kin	1D
ksr	FBgn0015402	BKN50458	kin	D8
ksr	FBgn0015402	BKN50560	kin	P4
Lar	FBgn0000464	BKN60149	phos1	O1
Lar	FBgn0000464	BKN60027	phos1	A5
laza	FBgn0037163	BKN60249	phos2	D2
laza	FBgn0037163	BKN60350	phos2	O5
Lk6	FBgn0017581	BKN50083	kin	A6
Lk6	FBgn0017581	BKN50344	kin	N7
Lkb1	FBgn0038167	BKN50015	kin	A1
Lkb1	FBgn0038167	BKN50115	kin	N1
MAPk-Ak2	FBgn0013987	BKN50811	kin	Q6
MAPk-Ak2	FBgn0013987	BKN50357	kin	C7
Mapmodulin	FBgn0034282	BKN60609	phos1	X5
Mapmodulin	FBgn0034282	BKN60423	phos1	K1
Marf	FBgn0029870	BKN60034	phos2	A4
Marf	FBgn0029870	BKN60440	phos2	P3
Mbs	FBgn0005536	BKN60545	phos1	L8
Mbs	FBgn0005536	BKN60654	phos1	Z2
Mekk1	FBgn0024329	BKN50129	kin	B3
Mekk1	FBgn0024329	BKN50346	kin	O2
Mkk4	FBgn0024326	BKN50128	kin	B2
Mkk4	FBgn0024326	BKN50332	kin	N5
Mkp	FBgn0083992	BKN60148	phos1	N8
Mkp	FBgn0083992	BKN60173	phos1	F6
Mkp3	FBgn0036844	BKN60370	phos1	R6
Mkp3	FBgn0036844	BKN60425	phos1	K2
MKP-4	FBgn0031044	BKN60135	phos1	E6
MKP-4	FBgn0031044	BKN60638	phos1	Y6
mod(mdg4)	FBgn0002781	BKN60520	phos2	Q2
mod(mdg4)	FBgn0002781	BKN60160	phos2	C2
mop	FBgn0036448	BKN60220	phos1	O4
mop	FBgn0036448	BKN60341	phos1	I4
Mos	FBgn0033773	BKN50975	kin	G4
Mos	FBgn0033773	BKN51362	kin	V4
mRNA-cap	FBgn0030556	BKN60320	phos2	O3
mRNA-cap	FBgn0030556	BKN60035	phos2	A5
msn	FBgn0010909	BKN51329	kin	V2
msn	FBgn0010909	BKN50851	kin	F8
mtm	FBgn0025742	BKN60536	phos1	V8
mtm	FBgn0025742	BKN60213	phos1	G1
Mtmr6	FBgn0028497	BKN60127	phos1	E2
Mtmr6	FBgn0028497	BKN60515	phos1	V2
mts	FBgn0004177	BKN60136	phos1	N7
mts	FBgn0004177	BKN60063	phos1	B6
MYPT-75D	FBgn0036801	BKN60414	phos1	S3
MYPT-75D	FBgn0036801	BKN60075	phos1	C3
Nil	FBgn0039421	BKN60494	phos1	U2
Nil	FBgn0039421	BKN60251	phos1	G7
ninaC	FBgn0002938	BKN50415	kin	O4
ninaC	FBgn0002938	BKN50318	kin	C5
NiPp1	FBgn0026402	BKN60404	phos2	O8
NiPp1	FBgn0026402	BKN60369	phos2	E3
nmo	FBgn0011817	BKN50595	kin	E7
nmo	FBgn0011817	BKN51226	kin	U1
Nt5a	FBgn0035204	BKN60045	phos2	A8
Nt5a	FBgn0035204	BKN60417	phos2	P2
Nt5c	FBgn0033426	BKN60055	phos2	B3
Nt5c	FBgn0033426	BKN60441	phos2	P4
nuf	FBgn0013718	BKN60622	phos1	Y3
nuf	FBgn0013718	BKN60353	phos1	I7
Ocrl	FBgn0023508	BKN60152	phos2	N3
Ocrl	FBgn0023508	BKN60125	phos2	B8
p38a	FBgn0015765	BKN50882	kin	R4
p38a	FBgn0015765	BKN50823	kin	F6
p38b	FBgn0024846	BKN50827	kin	F7
p38b	FBgn0024846	BKN50983	kin	R7
p38c	FBgn0267339	BKN51030	kin	3F
p38c	FBgn0267339	BKN51291	kin	U6
Pak	FBgn0267698	BKN50423	kin	2D
Pak3	FBgn0044826	BKN50615	kin	E8
Pak3	FBgn0044826	BKN51184	kin	T4
Pdk1	FBgn0020386	BKN50350	kin	2B
Pdk1	FBgn0020386	BKN50824	kin	6E
Pdp	FBgn0029958	BKN60563	phos1	W8
Pdp	FBgn0029958	BKN60141	phos1	E8
PEK	FBgn0037327	BKN50627	kin	F1
PEK	FBgn0037327	BKN51114	kin	T1
Pez	FBgn0031799	BKN60155	phos1	F3
Pez	FBgn0031799	BKN60053	phos1	N4
PhKgamma	FBgn0011754	BKN50982	kin	R6
PhKgamma	FBgn0011754	BKN50641	kin	F2
Phlpp	FBgn0032749	BKN60344	phos1	Q8
Phlpp	FBgn0032749	BKN60170	phos1	F5
Pi3K21B	FBgn0020622	BKN50689	kin	F3
Pi3K21B	FBgn0020622	BKN50691	kin	Q1
Pi3K59F	FBgn0015277	BKN50080	kin	A5
Pi3K59F	FBgn0015277	BKN50134	kin	N2
Pi3K68D	FBgn0015278	BKN50453	kin	2G
Pi3K68D	FBgn0015278	BKN51290	kin	7C
Pi3K92E	FBgn0015279	BKN50443	kin	2F
Pi3K92E	FBgn0015279	BKN50558	kin	6B
Pp1-13C	FBgn0003132	BKN60327	phos1	Q6
Pp1-13C	FBgn0003132	BKN60082	phos1	C8
Pp1-87B	FBgn0004103	BKN60403	phos1	J4
Pp1-87B	FBgn0004103	BKN60557	phos1	W5
Pp1-Y2	FBgn0046698	BKN60407	phos1	J6
Pp1-Y2	FBgn0046698	BKN60621	phos1	Y2
Pp1α-96A	FBgn0003134	BKN60046	phos1	N3
Pp1α-96A	FBgn0003134	BKN60519	phos1	L4
Pp2A-29B	FBgn0260439	BKN60319	phos1	Q4
Pp2A-29B	FBgn0260439	BKN60028	phos1	A6
Pp2B-14D	FBgn0011826	BKN60620	phos1	M2
Pp2B-14D	FBgn0011826	BKN60639	phos1	Y7
Pp2C1	FBgn0022768	BKN60244	phos1	G3
Pp2C1	FBgn0022768	BKN60314	phos1	Q1
Pp4-19C	FBgn0023177	BKN60435	phos1	S8
Pp4-19C	FBgn0023177	BKN60115	phos1	D5
PpD3	FBgn0005777	BKN60176	phos1	F8
PpD3	FBgn0005777	BKN60274	phos1	P8
PpD5	FBgn0005778	BKN60614	phos1	X7
PpD5	FBgn0005778	BKN60650	phos1	M4
PpD6	FBgn0005779	BKN60551	phos1	W3
PpD6	FBgn0005779	BKN60405	phos1	J5
Ppm1	FBgn0035143	BKN60114	phos1	D4
Ppm1	FBgn0035143	BKN60535	phos1	V7
PpN58A	FBgn0025573	BKN60501	phos1	U5
PpN58A	FBgn0025573	BKN60303	phos1	H4
PPP4R2r	FBgn0030208	BKN60140	phos1	E7
PPP4R2r	FBgn0030208	BKN60239	phos1	P4
PpV	FBgn0003139	BKN60232	phos1	P3
PpV	FBgn0003139	BKN60443	phos1	K4
PpY-55A	FBgn0003140	BKN60495	phos1	L1
PpY-55A	FBgn0003140	BKN60500	phos1	U4
primo-1	FBgn0040077	BKN60512	phos1	U8
primo-1	FBgn0040077	BKN60530	phos1	L5
primo-2	FBgn0040076	BKN60371	phos1	J3
primo-2	FBgn0040076	BKN60415	phos1	S4
PRL-1	FBgn0024734	BKN60329	phos1	H8
PRL-1	FBgn0024734	BKN60426	phos1	S6
Pten	FBgn0026379	BKN60562	phos1	M1
Pten	FBgn0026379	BKN60626	phos1	Y4
Ptp10D	FBgn0004370	BKN60243	phos1	G2
Ptp10D	FBgn0004370	BKN60438	phos1	T1
Ptp36E	FBgn0267486	BKN60317	phos1	Q2
Ptp36E	FBgn0267486	BKN60066	phos1	B7
Ptp4E	FBgn0004368	BKN60223	phos1	O5
Ptp4E	FBgn0004368	BKN60083	phos1	D1
Ptp52F	FBgn0034085	BKN60218	phos1	O3
Ptp52F	FBgn0034085	BKN60340	phos1	I3
Ptp61F	FBgn0267487	BKN60273	phos1	H2
Ptp61F	FBgn0267487	BKN60242	phos1	P5
Ptp69D	FBgn0014007	BKN60538	phos1	L6
Ptp69D	FBgn0014007	BKN60514	phos1	V1
Ptp99A	FBgn0004369	BKN60411	phos1	J7
Ptp99A	FBgn0004369	BKN60366	phos1	R5
Ptpa	FBgn0016698	BKN60166	phos1	F4
Ptpa	FBgn0016698	BKN60634	phos1	Y5
PTP-ER	FBgn0016641	BKN60275	phos1	H3
PTP-ER	FBgn0016641	BKN60124	phos1	N5
Ptpmeg	FBgn0261985	BKN60057	phos1	B5
Ptpmeg	FBgn0261985	BKN60322	phos1	Q5
Ptpmeg2	FBgn0028341	BKN60113	phos1	D3
Ptpmeg2	FBgn0028341	BKN60459	phos1	U1
PTPMT1	FBgn0039111	BKN60451	phos1	T4
PTPMT1	FBgn0039111	BKN60118	phos1	D7
puc	FBgn0243512	BKN60174	phos1	F7
puc	FBgn0243512	BKN60449	phos1	T3
Pvr	FBgn0032006	BKN50173	kin	B8
Pvr	FBgn0032006	BKN50608	kin	P7
Raf	FBgn0003079	BKN50416	kin	D3
Raf	FBgn0003079	BKN51281	kin	U5
Ras85D	FBgn0003205	BKN60161	phos2	C3
Ras85D	FBgn0003205	BKN60416	phos2	P1
rdgC	FBgn0265959	BKN60410	phos1	R8
rdgC	FBgn0265959	BKN60342	phos1	I5
rl	FBgn0003256	BKN51365	kin	V5
rl	FBgn0003256	BKN51315	kin	I5
Sac1	FBgn0283500	BKN60506	phos2	Q1
Sac1	FBgn0283500	BKN60466	phos2	E5
Sbf	FBgn0025802	BKN60032	phos2	A3
Sbf	FBgn0025802	BKN60153	phos2	N4
sds22	FBgn0028992	BKN60347	phos1	I6
sds22	FBgn0028992	BKN60616	phos1	X8
sgg	FBgn0003371	BKN50521	kin	E4
sgg	FBgn0003371	BKN50830	kin	Q8
Shark	FBgn0015295	BKN50822	kin	Q7
Shark	FBgn0015295	BKN50063	kin	A3
Slik	FBgn0035001	BKN51208	kin	T8
Slik	FBgn0035001	BKN50722	kin	F4
slpr	FBgn0030018	BKN50152	kin	B6
slpr	FBgn0030018	BKN51205	kin	T6
spag	FBgn0015544	BKN60331	phos2	D6
spag	FBgn0015544	BKN60533	phos2	Q3
Src42A	FBgn0264959	BKN50062	kin	1B
Src42A	FBgn0264959	BKN51014	kin	S3
Src64B	FBgn0262733	BKN50418	kin	2C
Src64B	FBgn0262733	BKN50429	kin	O5
ssh	FBgn0029157	BKN60129	phos1	E3
ssh	FBgn0029157	BKN60224	phos1	O6
stg	FBgn0003525	BKN60356	phos1	R3
stg	FBgn0003525	BKN60311	phos1	H5
Strn-Mlck	FBgn0265045	BKN50557	kin	P3
Strn-Mlck	FBgn0265045	BKN50455	kin	D2
Strn-Mlck	FBgn0265045	BKN50440	kin	O6
Sur-8	FBgn0038504	BKN50110	kin	A7
Sur-8	FBgn0038504	BKN50496	kin	O7
Synj	FBgn0034691	BKN60131	phos2	C1
Synj	FBgn0034691	BKN60321	phos2	O4
tai	FBgn0041092	BKN50526	kin	P2
tai	FBgn0041092	BKN50213	kin	C1
Tak1	FBgn0026323	BKN50148	kin	B5
Tak1	FBgn0026323	BKN50604	kin	P6
Tao	FBgn0031030	BKN50363	kin	C8
Tao	FBgn0031030	BKN50701	kin	Q2
TbCMF46	FBgn0032163	BKN60534	phos2	Q4
TbCMF46	FBgn0032163	BKN60206	phos2	C6
trbl	FBgn0028978	BKN50142	kin	B4
trbl	FBgn0028978	BKN51018	kin	S4
twe	FBgn0002673	BKN60081	phos1	C7
twe	FBgn0002673	BKN60352	phos1	R2
tws	FBgn0004889	BKN60465	phos1	K8
tws	FBgn0004889	BKN60017	phos1	N1
Vps15	FBgn0260935	BKN51090	kin	7B
Vps15	FBgn0260935	BKN50243	kin	1G
wdb	FBgn0027492	BKN60247	phos1	G5
wdb	FBgn0027492	BKN60365	phos1	R4
wnd	FBgn0036896	BKN50513	kin	P1
wnd	FBgn0036896	BKN50369	kin	D1
wrd	FBgn0042693	BKN60611	phos1	X6
wrd	FBgn0042693	BKN60021	phos1	A2
wun	FBgn0016078	BKN60070	phos2	B7
wun	FBgn0016078	BKN60139	phos2	N2
wun2	FBgn0041087	BKN60316	phos2	D5
wun2	FBgn0041087	BKN60467	phos2	P8
