## Supplemental Table S2 for "High-Throughput Mechanomic Screening Reveals Novel Regulators of Single-Cell Mechanics"

### Sheet: Sheet1
Gene symbol	Enzyme Type	Known regulator?	Young's modulus change [kPa] (Interphase)	p-value (Interphase)	Error margin [kPa] (Interphase)	Young's modulus change [kPa] (Mitosis)	p-value (Mitosis)	Error margin [kPa] (Mitosis)	Young's modulus change [kPa] (Full population)	p-value (Full population)	Error margin [kPa] (Full population)	Mitotic fraction change upon knockdown	Mitotic fraction change standard deviation [%]	Young's modulus change [kPa] (After mitotic downsampling)	p-value (After mitotic downsampling)	Error margin [kPa] (After mitotic downsampling)
Alp13	Phosphatase	Mitotic	n.s.	n.s.	n.s.	0.07	0.04	0.03	0.06	0.04	0.03	10	11	0.037	0.03	0.015
alph	Phosphatase	Novel	0.1	0.01	0.03	n.s.	n.s.	n.s.	0.09	0.017	0.03	4	4	0.09	0.02	0.03
aurA	Kinase	Mechanic	-0.021	0.014	0.007	0.036	0.05	0.017	-0.018	0.019	0.007	-2.1	1.5	not tested	not tested	not tested
aurB	Kinase	Mitotic	0.07	0.018	0.03	n.s.	n.s.	n.s.	0.06	0.03	0.03	1	3	0.06	0.03	0.03
bif	Phosphatase	Mechanic	n.s.	n.s.	n.s.	-0.05	0.03	0.02	n.s.	n.s.	n.s.	4	4	not tested	not tested	not tested
CanB2	Phosphatase	Mechanic	0.025	0.02	0.009	n.s.	n.s.	n.s.	0.043	0.0019	0.01	9	4	0.026	0.018	0.009
Cdk12	Kinase	Mechanic	0.037	0.04	0.016	n.s.	n.s.	n.s.	0.031	0.04	0.014	-4	1.3	not tested	not tested	not tested
CG10089	Phosphatase	Novel	0.066	0.0001	0.009	n.s.	n.s.	n.s.	0.067	0.00017	0.01	7	5	0.059	0.0002	0.009
CG10376	Phosphatase	Novel	0.023	0.03	0.009	n.s.	n.s.	n.s.	n.s.	n.s.	n.s.	3	5	not tested	not tested	not tested
CG11425	Phosphatase	Novel	n.s.	n.s.	n.s.	-0.07	0.03	0.03	n.s.	n.s.	n.s.	3	4	not tested	not tested	not tested
CG11597	Phosphatase	Novel	0.036	0.012	0.012	n.s.	n.s.	n.s.	0.038	0.017	0.014	6	2	0.029	0.04	0.013
CG12078	Phosphatase	Novel	0.041	1.6e-05	0.004	n.s.	n.s.	n.s.	0.071	0.0016	0.015	13	8	0.042	9e-05	0.005
CG13197	Phosphatase	Novel	0.05	0.009	0.016	0.029	0.02	0.011	0.054	0.005	0.015	6	7	0.047	0.005	0.013
CG14297	Phosphatase	Novel	0.033	0.006	0.009	0.048	0.03	0.02	0.045	0.007	0.013	7	9	0.035	0.005	0.009
CG14411	Phosphatase	Novel	0.037	0.03	0.016	n.s.	n.s.	n.s.	0.035	0.03	0.015	2	2	0.033	0.04	0.015
CG15528	Phosphatase	Novel	0.038	0.03	0.016	n.s.	n.s.	n.s.	n.s.	n.s.	n.s.	3	4	not tested	not tested	not tested
CG17124	Phosphatase	Novel	n.s.	n.s.	n.s.	0.02	0.02	0.008	0.036	0.017	0.013	5	3	0.029	0.03	0.012
CG42327	Phosphatase	Novel	0.042	0.005	0.011	n.s.	n.s.	n.s.	0.053	0.013	0.018	5	6	0.042	0.01	0.013
CG4733	Phosphatase	Novel	-0.02	0.03	0.008	n.s.	n.s.	n.s.	n.s.	n.s.	n.s.	2	3	not tested	not tested	not tested
CG6380	Phosphatase	Novel	n.s.	n.s.	n.s.	0.046	0.019	0.017	0.042	0.009	0.013	8	5	0.028	0.02	0.011
CG7766	Kinase	Novel	n.s.	n.s.	n.s.	0.027	0.03	0.011	n.s.	n.s.	n.s.	-1	2	not tested	not tested	not tested
CG8128	Phosphatase	Novel	0.039	0.019	0.014	n.s.	n.s.	n.s.	0.047	0.003	0.012	7	7	0.04	0.005	0.011
csw	Phosphatase	Mitotic	-0.027	0.05	0.013	n.s.	n.s.	n.s.	n.s.	n.s.	n.s.	0	4	not tested	not tested	not tested
EDTP	Phosphatase	Mechanic	0.049	0.003	0.012	n.s.	n.s.	n.s.	0.044	0.011	0.014	2	4	0.042	0.011	0.013
flw	Phosphatase	Mechanic	0.08	0.005	0.02	0.093	0.0014	0.02	0.085	0.0003	0.014	1	4	0.083	0.0005	0.015
GckIII	Kinase	Novel	-0.016	0.02	0.006	n.s.	n.s.	n.s.	n.s.	n.s.	n.s.	2	3	not tested	not tested	not tested
Hacd2	Phosphatase	Novel	n.s.	n.s.	n.s.	-0.039	0.011	0.013	n.s.	n.s.	n.s.	2	2	not tested	not tested	not tested
HINT1	Phosphatase	Novel	0.027	0.05	0.013	n.s.	n.s.	n.s.	0.028	0.05	0.013	1	3	n.s.	n.s.	n.s.
hop	Kinase	Novel	-0.02	0.018	0.007	n.s.	n.s.	n.s.	n.s.	n.s.	n.s.	-1	3	not tested	not tested	not tested
hppy	Kinase	Mechanic	0.031	0.0015	0.007	n.s.	n.s.	n.s.	0.026	0.005	0.007	-1	4	not tested	not tested	not tested
htl	Kinase	Mechanic	0.013	0.001	0.003	n.s.	n.s.	n.s.	0.008	0.005	0.002	-2.3	1.8	not tested	not tested	not tested
ics	Kinase	Mechanic	-0.019	0.04	0.008	n.s.	n.s.	n.s.	-0.02	0.03	0.008	-1	2	not tested	not tested	not tested
I-t	Phosphatase	Novel	0.026	0.002	0.006	n.s.	n.s.	n.s.	0.043	0.0019	0.01	6	4	0.029	0.002	0.007
Lar	Phosphatase	Mechanic	n.s.	n.s.	n.s.	-0.04	0.03	0.016	n.s.	n.s.	n.s.	2	1.4	not tested	not tested	not tested
Mbs	Phosphatase	Mechanic	n.s.	n.s.	n.s.	0.15	0.005	0.04	0.07	0.04	0.03	6	8	0.05	0.05	0.03
Mkp	Phosphatase	Novel	0.026	0.016	0.009	0.015	0.05	0.007	0.026	0.013	0.009	0	5	0.024	0.019	0.009
MKP-4	Phosphatase	Novel	0.042	0.002	0.01	0.047	0.015	0.016	0.057	0.0008	0.011	7	8	0.043	0.0015	0.009
mop	Phosphatase	Mechanic	0.032	4e-05	0.004	n.s.	n.s.	n.s.	0.039	5e-05	0.005	5	5	0.03	3e-05	0.003
mtm	Phosphatase	Mechanic	0.093	4e-07	0.005	n.s.	n.s.	n.s.	0.082	1.7e-06	0.006	4	4	0.08	1.9e-06	0.005
Mtmr6	Phosphatase	Mitotic	0.036	0.009	0.011	n.s.	n.s.	n.s.	0.034	0.008	0.01	3	5	0.031	0.011	0.01
mts	Phosphatase	Mechanic	0.049	0.004	0.012	n.s.	n.s.	n.s.	0.034	0.019	0.013	-2	5	not tested	not tested	not tested
Nil	Phosphatase	Novel	0.031	0.03	0.012	n.s.	n.s.	n.s.	0.036	0.03	0.014	5	5	0.029	0.03	0.012
nmo	Kinase	Novel	-0.023	0.03	0.01	n.s.	n.s.	n.s.	n.s.	n.s.	n.s.	0	3	not tested	not tested	not tested
p38b	Kinase	Mechanic	-0.031	0.012	0.01	n.s.	n.s.	n.s.	-0.029	0.02	0.011	2	3	-0.032	0.018	0.011
Pez	Phosphatase	Novel	0.023	0.04	0.01	n.s.	n.s.	n.s.	0.034	0.011	0.011	6	7	0.021	0.05	0.01
Phlpp	Phosphatase	Mitotic	0.024	0.009	0.007	n.s.	n.s.	n.s.	0.027	0.004	0.007	4	5	0.02	0.012	0.007
Pi3K68D	Kinase	Mechanic	-0.033	0.006	0.009	n.s.	n.s.	n.s.	-0.03	0.005	0.008	-4	3	not tested	not tested	not tested
Pp1-13C	Phosphatase	Novel	0.029	0.0013	0.006	n.s.	n.s.	n.s.	0.027	0.005	0.007	3	4	0.023	0.004	0.006
Pp1-Y2	Phosphatase	Novel	0.038	0.013	0.013	n.s.	n.s.	n.s.	0.062	0.0019	0.014	9	6	0.043	0.014	0.015
Pp1α-96A	Phosphatase	Mechanic	0.024	0.016	0.008	n.s.	n.s.	n.s.	0.035	0.007	0.01	7	5	0.022	0.014	0.007
Pp2A-29B	Phosphatase	Mechanic	n.s.	n.s.	n.s.	-0.15	0.0005	0.03	n.s.	n.s.	n.s.	-1	5	not tested	not tested	not tested
Pp2B-14D	Phosphatase	Mitotic	n.s.	n.s.	n.s.	0.04	0.05	0.02	0.046	0.02	0.017	12	8	0.021	0.04	0.009
Pp2C1	Phosphatase	Novel	0.015	0.03	0.006	n.s.	n.s.	n.s.	0.02	0.002	0.005	4	5	0.014	0.017	0.005
Pp4-19C	Phosphatase	Mitotic	n.s.	n.s.	n.s.	-0.05	0.04	0.02	n.s.	n.s.	n.s.	4	5	not tested	not tested	not tested
PpD3	Phosphatase	Mitotic	n.s.	n.s.	n.s.	-0.021	0.03	0.008	n.s.	n.s.	n.s.	5	7	not tested	not tested	not tested
PpD6	Phosphatase	Novel	0.025	0.018	0.009	0.07	0.03	0.03	0.057	0.0007	0.011	11	2	0.033	0.017	0.012
Ppm1	Phosphatase	Novel	0.012	0.018	0.004	n.s.	n.s.	n.s.	n.s.	n.s.	n.s.	-1	8	not tested	not tested	not tested
PpN58A	Phosphatase	Novel	0.047	0.019	0.017	n.s.	n.s.	n.s.	0.065	0.008	0.02	11	7	0.047	0.015	0.016
PPP4R2r	Phosphatase	Mitotic	0.06	0.008	0.019	n.s.	n.s.	n.s.	0.051	0.012	0.017	0	5	not tested	not tested	not tested
PpY-55A	Phosphatase	Novel	0.041	0.019	0.015	n.s.	n.s.	n.s.	0.054	0.007	0.016	9	6	0.038	0.019	0.014
PRL-1	Phosphatase	Mitotic	0.04	0.03	0.016	-0.046	0.0014	0.01	n.s.	n.s.	n.s.	3	4	not tested	not tested	not tested
Ptp10D	Phosphatase	Novel	0.044	0.00018	0.006	n.s.	n.s.	n.s.	0.042	0.00013	0.006	4	5	0.036	0.0002	0.006
Ptp36E	Phosphatase	Novel	0.015	0.0006	0.002	n.s.	n.s.	n.s.	n.s.	n.s.	n.s.	-4	3	not tested	not tested	not tested
Ptp4E	Phosphatase	Novel	0.026	0.02	0.01	n.s.	n.s.	n.s.	0.029	0.017	0.01	5	5	0.02	0.04	0.009
Ptp61F	Phosphatase	Mitotic	0.06	0.004	0.016	n.s.	n.s.	n.s.	0.052	0.006	0.015	0	5	not tested	not tested	not tested
PTP-ER	Phosphatase	Mitotic	0.045	0.03	0.018	n.s.	n.s.	n.s.	0.044	0.03	0.018	3	3	0.039	0.04	0.018
PTPMT1	Phosphatase	Novel	0.029	0.006	0.008	0.06	0.02	0.02	0.048	0.0003	0.008	7	5	0.034	0.0013	0.007
puc	Phosphatase	Mechanic	0.063	0.0005	0.011	n.s.	n.s.	n.s.	0.059	0.0007	0.011	1	3	0.057	0.0008	0.011
sds22	Phosphatase	Mechanic	0.036	0.009	0.011	0.08	0.04	0.04	0.054	0.006	0.015	4	10	0.045	0.006	0.013
sgg	Kinase	Mechanic	-0.048	0.006	0.013	n.s.	n.s.	n.s.	-0.036	0.02	0.013	1	3	-0.038	0.02	0.014
Shark	Kinase	Mechanic	-0.045	0.018	0.016	n.s.	n.s.	n.s.	-0.048	0.013	0.016	-1	3	not tested	not tested	not tested
slpr	Kinase	Mechanic	n.s.	n.s.	n.s.	0.038	0.04	0.017	n.s.	n.s.	n.s.	2.2	2	not tested	not tested	not tested
spag	Phosphatase	Novel	n.s.	n.s.	n.s.	-0.09	0.016	0.03	n.s.	n.s.	n.s.	0	3	not tested	not tested	not tested
ssh	Phosphatase	Mechanic	0.098	0.0003	0.017	n.s.	n.s.	n.s.	0.092	0.0004	0.017	4	6	0.087	0.0005	0.016
stg	Phosphatase	Mitotic	0.18	5e-05	0.02	0.08	0.01	0.03	0.15	0.0001	0.02	-12	3	not tested	not tested	not tested
Synj	Phosphatase	Novel	0.025	0.02	0.01	n.s.	n.s.	n.s.	0.025	0.03	0.011	1	3	0.022	0.05	0.011
trbl	Kinase	Mitotic	n.s.	n.s.	n.s.	-0.026	0.05	0.012	n.s.	n.s.	n.s.	-2	2	not tested	not tested	not tested
twe	Phosphatase	Mitotic	0.031	0.02	0.012	n.s.	n.s.	n.s.	0.03	0.04	0.013	3	5	0.026	0.05	0.012
tws	Phosphatase	Mitotic	-0.035	0.002	0.008	-0.14	0.0008	0.03	-0.048	0.0018	0.011	3	4	-0.05	0.0009	0.01
wdb	Phosphatase	Mitotic	n.s.	n.s.	n.s.	-0.046	0.018	0.016	n.s.	n.s.	n.s.	4	3	not tested	not tested	not tested
