## Supplemental Table S3 for "High-Throughput Mechanomic Screening Reveals Novel Regulators of Single-Cell Mechanics"

### Sheet: Sheet1
Gene symbol	Enzyme Type	Young's modulus change [kPa] (Full population)	p-value (Full population)	Error margin [kPa] (Full population)	Mitotic fraction change upon knockdown	Mitotic fraction change standard deviation [%]	Young's modulus change [kPa] (After mitotic downsampling)	p-value (After mitotic downsampling)	Error margin [kPa] (After mitotic downsampling)
Abl	Kinase	0.03	0.04	0.014	-2.4	2	not tested	not tested	not tested
CanA-14F	Phosphatase	0.06	0.03	0.03	7	5	n.s.	n.s.	n.s.
CG2104	Phosphatase	0.021	0.015	0.007	6	3	n.s.	n.s.	n.s.
CG32812	Phosphatase	0.053	0.02	0.02	15	11	n.s.	n.s.	n.s.
CG8584	Phosphatase	0.046	0.014	0.016	10	6	n.s.	n.s.	n.s.
Cib2	Phosphatase	0.034	0.015	0.012	8	3	n.s.	n.s.	n.s.
Mkp3	Phosphatase	0.036	0.009	0.011	7	5	n.s.	n.s.	n.s.
nuf	Phosphatase	0.05	0.05	0.02	9	7	n.s.	n.s.	n.s.
PpD5	Phosphatase	0.046	0.015	0.016	8	5	0.028	0.03	0.012
Ptp52F	Phosphatase	0.022	0.02	0.008	4	3	n.s.	n.s.	n.s.
Ptp99A	Phosphatase	0.026	0.05	0.012	6	4	n.s.	n.s.	n.s.
Ptpmeg	Phosphatase	0.016	0.03	0.007	4	4	n.s.	n.s.	n.s.
